# CORGIAS: identifying correlated gene pairs by considering evolutionary history in a large-scale prokaryotic genome dataset

**DOI:** 10.1101/2025.05.07.652372

**Authors:** Yuki Nishimura, Kimiho Omae, Kento Tominaga, Wataru Iwasaki

## Abstract

The recent expansion of prokaryotic genomes reveals many ortholog groups (OGs) whose function cannot be inferred from conventional, sequence similarity-based annotation methods, especially in metagenome-assembled genomes. Phylogenetic profiling is one of the promising methods to annotate these OGs, by identifying functional relationships of OGs using co- or anti-occurrence of OGs distributions, not sequence similarity. Here, we proposed two new phylogenetic methods for large-scale data, Ancestral State Adjustment (ASA) and Simultaneous EVolution test (SEV), which consider the ancestral state of gene presence/absence. In evaluations using three distinct prokaryotic datasets, ASA and SEV showed better or comparable performance to both established and recently proposed methods for large-scale data. We compared the functionally related genes detected by each method and found that SEV and its predecessor can identify slowly evolving genes, such as housekeeping genes. In contrast, ASA and its predecessors can detect functionally related genes that tend to be gained or lost in a fixed-order, indicating a strong evolutionary constraint that provides clues for functional prediction. Using matrix multiplication, we showed that SEV is scalable in the latest genome databases.
