## Supplementary Table9 for "CORGIAS: identifying correlated gene pairs by considering evolutionary history in a large-scale prokaryotic genome dataset"

### Sheet: TPR=0.9
Supplementary Table S9. The COG pairs only detected by weighted methods in the Mycobacteriales dataset at varying true positive rate (TPR)
TPR=0.9
COG1	COG2	COG1_annot	COG2_annot	from/to only COG1 present	from/to only COG2 present	COG1 gain/loss	COG2 gain/loss	transition bias
COG0279	COG0241	Phosphoheptose isomerase	Histidinol phosphatase/D-glycero-mannoheptose bisphosphatephosphatase, HAD superfamily	128	13	53	88	0.9078014184397163
COG0375	COG0068	Hydrogenase maturation factor HypA/HybF, metallochaperone involved in Ni insertion	Hydrogenase maturation factor HypF (carbamoyltransferase)	62	26	51	42	0.7045454545454546
COG0375	COG0309	Hydrogenase maturation factor HypA/HybF, metallochaperone involved in Ni insertion	Carbamoyl dehydratase HypE (hydrogenase maturation factor)	68	21	54	49	0.7640449438202247
COG0409	COG0375	Hydrogenase maturation factor HypD	Hydrogenase maturation factor HypA/HybF, metallochaperone involved in Ni insertion	27	37	43	53	0.578125
COG0411	COG0410	ABC-type branched-chain amino acid transport system, ATPase component LivG	ABC-type branched-chain amino acid transport system, ATPase component LivF	1	7	3	7	0.875
COG0559	COG0410	Branched-chain amino acid ABC-type transport system, permease component	ABC-type branched-chain amino acid transport system, ATPase component LivF	11	5	13	3	0.6875
COG0559	COG0411	Branched-chain amino acid ABC-type transport system, permease component	ABC-type branched-chain amino acid transport system, ATPase component LivG	16	4	17	3	0.8
COG0610	COG0286	Type I site-specific restriction-modification system, R (restriction) subunit and related helicases ...	Type I restriction-modification system, DNA methylase subunit	1	22	18	7	0.9565217391304348
COG0680	COG0375	Ni,Fe-hydrogenase maturation factor	Hydrogenase maturation factor HypA/HybF, metallochaperone involved in Ni insertion	33	31	40	49	0.515625
COG0732	COG0286	Restriction endonuclease S subunit	Type I restriction-modification system, DNA methylase subunit	1	37	30	9	0.9736842105263158
COG0732	COG0610	Restriction endonuclease S subunit	Type I site-specific restriction-modification system, R (restriction) subunit and related helicases ...	22	5	13	14	0.8148148148148148
COG0829	COG0378	Urease accessory protein UreH	Hydrogenase/urease maturation factor HypB, Ni2+-binding GTPase	5	62	62	24	0.9253731343283582
COG0831	COG0378	Urease gamma subunit	Hydrogenase/urease maturation factor HypB, Ni2+-binding GTPase	7	60	58	27	0.8955223880597015
COG0832	COG0378	Urease beta subunit	Hydrogenase/urease maturation factor HypB, Ni2+-binding GTPase	7	61	59	30	0.8970588235294118
COG1013	COG0674	Pyruvate:ferredoxin oxidoreductase or related 2-oxoacid:ferredoxin oxidoreductase, beta subunit	Pyruvate:ferredoxin oxidoreductase or related 2-oxoacid:ferredoxin oxidoreductase, alpha subunit	2	8	4	6	0.8
COG1127	COG0767	ATPase subunit MlaF of the ABC-type intermembrane phospholipid transporter Mla	Permease subunit MlaE of the ABC-type intermembrane phospholipid transporter Mla	6	8	13	1	0.5714285714285714
COG1176	COG0687	ABC-type spermidine/putrescine transport system, permease component I	Spermidine/putrescine-binding periplasmic protein	26	41	22	47	0.6119402985074627
COG1177	COG1176	ABC-type spermidine/putrescine transport system, permease component II	ABC-type spermidine/putrescine transport system, permease component I	90	4	62	32	0.9574468085106383
COG1330	COG1074	Scaffold subunit RecC of the DNA repair enzyme RecBCD (exonuclease V)	3窶-5窶 helicase subunit RecB of the DNA repair enzyme RecBCD (exonuclease V)	1	66	3	65	0.9850746268656716
COG1463	COG1127	Periplasmic subunit MlaD of the ABC-type intermembrane phospholipid transporter Mla	ATPase subunit MlaF of the ABC-type intermembrane phospholipid transporter Mla	12	6	5	13	0.6666666666666666
COG1464	COG1135	ABC-type metal ion transport system, periplasmic component/surface antigen	ABC-type methionine transport system, ATPase component	72	49	93	28	0.5950413223140496
COG1518	COG1203	CRISPR-Cas system-associated integrase Cas1	CRISPR-Cas type I system-associated endonuclease/helicase Cas3	12	37	18	34	0.7551020408163265
COG1638	COG1593	TRAP-type C4-dicarboxylate transport system, periplasmic component	TRAP-type C4-dicarboxylate transport system, large permease component	30	25	30	35	0.5454545454545454
COG1941	COG0680	Coenzyme F420-reducing hydrogenase, gamma subunit	Ni,Fe-hydrogenase maturation factor	1	101	61	57	0.9901960784313726
COG1941	COG1150	Coenzyme F420-reducing hydrogenase, gamma subunit	Heterodisulfide reductase, subunit C	43	4	30	17	0.9148936170212766
COG2011	COG1464	ABC-type methionine transport system, permease component	ABC-type metal ion transport system, periplasmic component/surface antigen	8	77	25	68	0.9058823529411765
COG2080	COG1319	Aldehyde, CO, or xanthine dehydrogenase, Fe-S subunit, CoxS/CutS family	Aldehyde, CO, or xanthine dehydrogenase, FAD-binding subunit	4	39	36	14	0.9069767441860465
COG2080	COG1529	Aldehyde, CO, or xanthine dehydrogenase, Fe-S subunit, CoxS/CutS family	Aldehyde, CO or xanthine dehydrogenase, Mo-binding subunit	4	43	39	15	0.9148936170212766
COG2080	COG1975	Aldehyde, CO, or xanthine dehydrogenase, Fe-S subunit, CoxS/CutS family	Molybdoenzyme maturation factor PaoD (Mo cofactor insertion), XdhC/CoxF family	4	55	51	16	0.9322033898305084
COG2107	COG1427	1,4-dihydroxy-6-naphtoate synthase (menaquinone biosynthesis, futalosine pathway)	Chorismate dehydratase (menaquinone biosynthesis, futalosine pathway)	0	11	1	11	1
COG2144	COG2044	Selenophosphate synthetase-related protein	Predicted peroxiredoxin, DsrE/DsrF-like family	2	69	24	54	0.971831
COG2161	COG2026	Antitoxin component YafN of the YafNO toxin-antitoxin module, PHD/YefM family	mRNA-degrading endonuclease RelE, toxin component of the RelBE toxin-antitoxin system	52	9	29	37	0.8524590163934426
COG2212	COG1006	Multisubunit Na+/H+ antiporter, MnhF subunit	Multisubunit Na+/H+ antiporter, MnhC subunit	6	37	16	29	0.8604651162790697
COG2212	COG1320	Multisubunit Na+/H+ antiporter, MnhF subunit	Multisubunit Na+/H+ antiporter, MnhG subunit	4	27	13	24	0.8709677419354839
COG2229	COG2018	Signal recognition particle receptor subunit beta, a GTPase	Predicted regulator of Ras-like GTPase activity, Roadblock/LC7/MglB family	1	9	2	8	0.9
COG2243	COG1429	Precorrin-2 methylase	Cobalamin biosynthesis protein CobN, Mg-chelatase	1	42	38	10	0.9767441860465116
COG2243	COG2082	Precorrin-2 methylase	Precorrin-8X methylmutase CbiC/CobH	8	37	35	15	0.8222222222222222
COG2243	COG2242	Precorrin-2 methylase	Precorrin-6B methylase 2	9	40	38	16	0.8163265306122449
COG2308	COG2307	Circularly permuted ATP-grasp protein	Uncharacterized conserved protein, Alpha-E superfamily	54	0	26	28	1
COG2516	COG2044	Biotin synthase-related protein, radical SAM superfamily	Predicted peroxiredoxin, DsrE/DsrF-like family	2	69	25	52	0.971831
COG2822	COG0672	Iron uptake system EfeUOB, periplasmic (or lipoprotein) component EfeO/EfeM	High-affinity Fe2+/Pb2+ permease	49	21	30	41	0.7
COG2873	COG2021	O-acetylhomoserine/O-acetylserine sulfhydrylase, pyridoxal phosphate-dependent	Homoserine O-acetyltransferase	5	18	11	12	0.782609
COG2875	COG2109	Precorrin-4 methylase	ATP:corrinoid adenosyltransferase	9	11	11	9	0.55
COG2875	COG2243	Precorrin-4 methylase	Precorrin-2 methylase	42	3	10	35	0.9333333333333333
COG2906	COG2193	Bacterioferritin-associated ferredoxin	Bacterioferritin (cytochrome b1)	9	50	50	9	0.847458
COG2987	COG2986	Urocanate hydratase	Histidine ammonia-lyase	19	25	23	23	0.5681818181818182
COG3090	COG1638	TRAP-type C4-dicarboxylate transport system, small permease component YiaM	TRAP-type C4-dicarboxylate transport system, periplasmic component	17	40	23	38	0.7017543859649122
COG3259	COG0298	Coenzyme F420-reducing hydrogenase, alpha subunit	Hydrogenase maturation factor HybG, HypC/HupF family	1	92	54	57	0.989247
COG3259	COG0409	Coenzyme F420-reducing hydrogenase, alpha subunit	Hydrogenase maturation factor HypD	3	89	56	55	0.967391
COG3259	COG0680	Coenzyme F420-reducing hydrogenase, alpha subunit	Ni,Fe-hydrogenase maturation factor	0	93	52	60	1
COG3259	COG1150	Coenzyme F420-reducing hydrogenase, alpha subunit	Heterodisulfide reductase, subunit C	52	3	36	19	0.9454545454545454
COG3279	COG3275	DNA-binding response regulator, LytR/AlgR family	Sensor histidine kinase, LytS/YehU family	26	1	22	5	0.9629629629629629
COG3288	COG1282	NAD/NADP transhydrogenase alpha subunit	NAD/NADP transhydrogenase beta subunit	13	6	12	7	0.6842105263157895
COG3500	COG3299	Phage protein D	Uncharacterized phage protein gp47/JayE	33	26	26	35	0.559322
COG3505	COG3451	Type IV secretory pathway, VirD4 component, TraG/TraD family ATPase	Type IV secretory pathway, VirB4 component	43	94	105	32	0.6861313868613139
COG3549	COG3093	Plasmid maintenance system killer protein	Plasmid maintenance system antidote protein VapI, contains XRE-type HTH domain	0	54	9	57	1
COG3625	COG3624	Alpha-D-ribose 1-methylphosphonate 5-triphosphate synthase subunit PhnH	Alpha-D-ribose 1-methylphosphonate 5-triphosphate synthase subunit PhnG	0	5	1	4	1
COG3627	COG3625	Alpha-D-ribose 1-methylphosphonate 5-phosphate C-P lyase PhnJ	Alpha-D-ribose 1-methylphosphonate 5-triphosphate synthase subunit PhnH	1	5	0	9	0.8333333333333334
COG3845	COG1079	ABC-type guanosine uptake system NupNOPQ, ATPase component NupO	ABC-type guanosine uptake system NupNOPQ, permease subunit NupQ	36	2	35	3	0.9473684210526315
COG3845	COG1744	ABC-type guanosine uptake system NupNOPQ, ATPase component NupO	Lipoprotein Med, regulator of KinD/Spo0A, PBP1-ABC superfamily, includes NupN	36	4	36	4	0.9
COG3879	COG3856	Uncharacterized conserved protein YlxW, UPF0749 family	Small basic protein Sbp (function unknown), DUF1290 domain	8	0	4	4	1
COG3954	COG1850	Phosphoribulokinase	Ribulose 1,5-bisphosphate carboxylase, large subunit, or a RuBisCO-like protein	0	14	0	17	1
COG4096	COG0286	Type I site-specific restriction endonuclease, part of a restriction-modification system	Type I restriction-modification system, DNA methylase subunit	0	31	22	19	1
COG4096	COG0732	Type I site-specific restriction endonuclease, part of a restriction-modification system	Restriction endonuclease S subunit	2	10	5	10	0.8333333333333334
COG4115	COG2161	Toxin component of the Txe-Axe toxin-antitoxin module, Txe/YoeB family	Antitoxin component YafN of the YafNO toxin-antitoxin module, PHD/YefM family	6	47	26	38	0.8867924528301887
COG4152	COG1668	ABC-type uncharacterized transport system, ATPase component	ABC-type Na+ efflux pump, permease component NatB	26	30	32	28	0.5357142857142857
COG4177	COG0410	ABC-type branched-chain amino acid transport system, permease component	ABC-type branched-chain amino acid transport system, ATPase component LivF	5	12	11	7	0.7058823529411765
COG4177	COG0411	ABC-type branched-chain amino acid transport system, permease component	ABC-type branched-chain amino acid transport system, ATPase component LivG	12	11	16	8	0.5217391304347826
COG4177	COG0559	ABC-type branched-chain amino acid transport system, permease component	Branched-chain amino acid ABC-type transport system, permease component	3	14	7	13	0.8235294117647058
COG4208	COG1613	ABC-type sulfate transport system, permease component	ABC-type sulfate transport system, periplasmic component	1	14	12	4	0.9333333333333333
COG4229	COG1791	Enolase-phosphatase E1 involved in merthionine salvage	Acireductone dioxygenase (methionine salvage), cupin superfamily	0	7	3	6	1
COG4385	COG3628	Bacteriophage P2-related tail formation protein	Phage baseplate assembly protein W	0	49	23	40	1
COG4423	COG3742	Uncharacterized conserved protein	VapC family ribonuclease, contains PIN domain	15	17	16	16	0.53125
COG4559	COG4558	ABC-type hemin transport system, ATPase component	ABC-type hemin transport system, periplasmic component	6	27	21	30	0.8181818181818182
COG4586	COG3694	ABC-type uncharacterized transport system, ATPase component	ABC-type uncharacterized transport system, permease component	13	3	13	3	0.8125
COG4587	COG3694	ABC-type uncharacterized transport system, permease component	ABC-type uncharacterized transport system, permease component	2	4	4	2	0.6666666666666666
COG4587	COG4586	ABC-type uncharacterized transport system, permease component	ABC-type uncharacterized transport system, ATPase component	2	13	3	12	0.8666666666666667
COG4603	COG1079	ABC-type guanosine uptake system NupNOPQ, permease component NupP	ABC-type guanosine uptake system NupNOPQ, permease subunit NupQ	5	4	7	2	0.5555555555555556
COG4603	COG1744	ABC-type guanosine uptake system NupNOPQ, permease component NupP	Lipoprotein Med, regulator of KinD/Spo0A, PBP1-ABC superfamily, includes NupN	6	6	8	4	0.5
COG4603	COG3845	ABC-type guanosine uptake system NupNOPQ, permease component NupP	ABC-type guanosine uptake system NupNOPQ, ATPase component NupO	3	33	5	33	0.9166666666666666
COG4607	COG4605	ABC-type enterochelin transport system, periplasmic component	ABC-type enterochelin transport system, permease component	79	3	72	10	0.9634146341463414
COG4607	COG4606	ABC-type enterochelin transport system, periplasmic component	ABC-type enterochelin transport system, permease component	78	1	71	8	0.9873417721518988
COG4653	COG3740	Predicted phage phi-C31 gp36 major capsid-like protein	Phage head maturation protease	12	3	11	4	0.8
COG4695	COG3740	Phage portal protein BeeE	Phage head maturation protease	66	71	66	71	0.5182481751824818
COG4695	COG4626	Phage portal protein BeeE	Phage terminase-like protein, large subunit, contains N-terminal HTH domain	4	17	6	18	0.8095238095238095
COG4941	COG3795	Predicted RNA polymerase sigma factor, contains C-terminal TPR domain	5-chloro-2-hydroxyhydroquinone dehydrochlorinase TtfG, YCII superfamily	3	27	21	14	0.9
COG5934	COG1203	CRISPR-Cas system endoribonuclease Cas6e, RAMP superfamily	CRISPR-Cas type I system-associated endonuclease/helicase Cas3	12	46	21	37	0.7931034482758621
COG5942	COG1203	CRISPR-Cas system type I-E effector complex large subunit Cas8e	CRISPR-Cas type I system-associated endonuclease/helicase Cas3	10	44	18	36	0.8148148148148148
COG5949	COG1203	CRISPR-Cas system type I-E effector complex small subunit Cse2	CRISPR-Cas type I system-associated endonuclease/helicase Cas3	9	46	18	38	0.8363636363636363

### Sheet: TPR=0.8
Supplementary Table S9. The COG pairs only detected by weighted methods in the Mycobacteriales dataset at varying true positive rate (TPR)
TPR=0.8
COG1	COG2	COG1_annot	COG2_annot	from/to only COG1 present	from/to only COG2 present	COG1 gain/loss	COG2 gain/loss	transition bias
COG0490	COG0475	K+/H+ antiporter KhtSTU, c-di-AMP-binding regulatory subunit KhtT, contains RCK_C (TrkA_C) domain	Kef-type K+ transport system, membrane component KefB	0	75	55	40	1
COG0610	COG0286	Type I site-specific restriction-modification system, R (restriction) subunit and related helicases ...	Type I restriction-modification system, DNA methylase subunit	1	22	18	7	0.9565217391304348
COG0651	COG0650	Formate hydrogenlyase subunit 3/Multisubunit Na+/H+ antiporter, MnhD subunit	Formate hydrogenlyase subunit HyfC	110	0	61	49	1
COG0845	COG0577	Multidrug efflux pump subunit AcrA (membrane-fusion protein)	ABC-type antimicrobial peptide transport system, permease component	44	66	67	75	0.6
COG1034	COG1007	NADH dehydrogenase/NADH:ubiquinone oxidoreductase 75 kD subunit (chain G)	NADH:ubiquinone oxidoreductase subunit 2 (chain N)	3	12	10	5	0.8
COG1165	COG0447	2-succinyl-5-enolpyruvyl-6-hydroxy-3-cyclohexene-1-carboxylate synthase	1,4-Dihydroxy-2-naphthoyl-CoA synthase	3	21	3	21	0.875
COG1169	COG1165	Isochorismate synthase EntC	2-succinyl-5-enolpyruvyl-6-hydroxy-3-cyclohexene-1-carboxylate synthase	26	8	33	1	0.7647058823529411
COG1177	COG0687	ABC-type spermidine/putrescine transport system, permease component II	Spermidine/putrescine-binding periplasmic protein	84	21	59	48	0.8
COG1299	COG1080	Phosphotransferase system, fructose-specific IIC component	Phosphoenolpyruvate-protein kinase (PTS system EI component in bacteria)	8	105	65	58	0.9292035398230089
COG1640	COG1523	4-alpha-glucanotransferase	Pullulanase/glycogen debranching enzyme	1	40	36	21	0.97561
COG1688	COG1203	CRISPR/Cas system-associated protein Cas5, RAMP superfamily	CRISPR-Cas type I system-associated endonuclease/helicase Cas3	1	66	8	74	0.9850746268656716
COG1847	COG1837	Predicted RNA-binding protein Jag (SpoIIIJ-associated), conains KH and R3H domains	Predicted RNA-binding protein YlqC, contains KH domain, UPF0109 family	7	3	3	7	0.7
COG1894	COG1005	NADH:ubiquinone oxidoreductase, NADH-binding 51 kD subunit (chain F)	NADH:ubiquinone oxidoreductase subunit 1 (chain H)	6	1	4	3	0.8571428571428571
COG1894	COG1007	NADH:ubiquinone oxidoreductase, NADH-binding 51 kD subunit (chain F)	NADH:ubiquinone oxidoreductase subunit 2 (chain N)	8	6	6	8	0.5714285714285714
COG1904	COG0246	Glucuronate isomerase	Mannitol-1-phosphate/altronate dehydrogenases	3	66	27	112	0.9565217391304348
COG1920	COG1478	2-phospho-L-lactate guanylyltransferase, coenzyme F420 biosynthesis enzyme, CobY/MobA/RfbA family	F420-0:Gamma-glutamyl ligase (F420 biosynthesis)	4	10	10	4	0.7142857142857143
COG1941	COG0680	Coenzyme F420-reducing hydrogenase, gamma subunit	Ni,Fe-hydrogenase maturation factor	1	101	61	57	0.9901960784313726
COG1943	COG0675	REP element-mobilizing transposase RayT	Transposase	1	75	44	55	0.9868421052631579
COG2107	COG1427	1,4-dihydroxy-6-naphtoate synthase (menaquinone biosynthesis, futalosine pathway)	Chorismate dehydratase (menaquinone biosynthesis, futalosine pathway)	0	11	1	11	1
COG2148	COG1922	Sugar transferase involved in LPS biosynthesis (colanic, teichoic acid)	UDP-N-acetyl-D-mannosaminuronic acid transferase, WecB/TagA/CpsF family	176	1	78	99	0.9943502824858758
COG2161	COG2026	Antitoxin component YafN of the YafNO toxin-antitoxin module, PHD/YefM family	mRNA-degrading endonuclease RelE, toxin component of the RelBE toxin-antitoxin system	52	9	29	37	0.8524590163934426
COG2213	COG1925	Phosphotransferase system, mannitol-specific IIBC component	HPr or related phosphotransfer protein	2	95	71	61	0.979381
COG2243	COG1492	Precorrin-2 methylase	Cobyric acid synthase	2	72	70	11	0.972973
COG2243	COG1797	Precorrin-2 methylase	Cobyrinic acid a,c-diamide synthase	8	74	73	17	0.9024390243902439
COG2361	COG1669	HEPN domain protein, predicted toxin of MNT-HEPN system	Predicted nucleotidyltransferase MJ0435	3	72	21	70	0.96
COG2371	COG0378	Urease accessory protein UreE	Hydrogenase/urease maturation factor HypB, Ni2+-binding GTPase	1	76	47	81	0.987013
COG2371	COG0804	Urease accessory protein UreE	Urease alpha subunit	0	88	43	103	1
COG2371	COG0829	Urease accessory protein UreE	Urease accessory protein UreH	1	77	39	105	0.9871794871794872
COG2371	COG0830	Urease accessory protein UreE	Urease accessory protein UreF	0	82	44	103	1
COG2371	COG0832	Urease accessory protein UreE	Urease beta subunit	0	77	43	107	1
COG3259	COG0068	Coenzyme F420-reducing hydrogenase, alpha subunit	Hydrogenase maturation factor HypF (carbamoyltransferase)	2	103	59	66	0.9809523809523809
COG3261	COG0651	Ni,Fe-hydrogenase III large subunit	Formate hydrogenlyase subunit 3/Multisubunit Na+/H+ antiporter, MnhD subunit	1	95	52	59	0.9895833333333334
COG3307	COG2244	O-antigen ligase	Membrane protein involved in the export of O-antigen and teichoic acid	8	112	74	61	0.9333333333333333
COG3397	COG3325	Predicted carbohydrate-binding protein, contains CBM5 and CBM33 domains	Chitinase, GH18 family	43	38	46	40	0.5308641975308642
COG3412	COG2376	Phosphotransferase subunit DhaM of the dihydroxyacetone kinase DhaKLM complex, contains PTS-EIIA, HPr, and PEP-utilizing domains	Dihydroxyacetone kinase	0	104	45	92	1
COG3482	COG1944	Uncharacterized conserved protein	Ribosomal protein S12 methylthiotransferase accessory factor YcaO	3	70	44	68	0.958904
COG3549	COG3093	Plasmid maintenance system killer protein	Plasmid maintenance system antidote protein VapI, contains XRE-type HTH domain	0	54	9	57	1
COG3628	COG3501	Phage baseplate assembly protein W	Uncharacterized conserved protein VgrG, implicated in type VI secretion and phage assembly	84	12	36	60	0.875
COG3842	COG1178	ABC-type Fe3+/spermidine/putrescine transport systems, ATPase component	ABC-type Fe3+ transport system, permease component	119	8	25	102	0.937008
COG3844	COG3483	Kynureninase	Tryptophan 2,3-dioxygenase (vermilion)	33	35	21	47	0.5147058823529411
COG4096	COG0286	Type I site-specific restriction endonuclease, part of a restriction-modification system	Type I restriction-modification system, DNA methylase subunit	0	31	22	19	1
COG4096	COG0732	Type I site-specific restriction endonuclease, part of a restriction-modification system	Restriction endonuclease S subunit	2	10	5	10	0.8333333333333334
COG4115	COG2161	Toxin component of the Txe-Axe toxin-antitoxin module, Txe/YoeB family	Antitoxin component YafN of the YafNO toxin-antitoxin module, PHD/YefM family	6	47	26	38	0.8867924528301887
COG4118	COG1487	Antitoxin component of toxin-antitoxin stability system, DNA-binding transcriptional repressor	Ribonuclease/mRNA interferase VapC, contains PIN domain	90	44	63	74	0.6716417910447762
COG4118	COG3744	Antitoxin component of toxin-antitoxin stability system, DNA-binding transcriptional repressor	PIN domain nuclease, a component of toxin-antitoxin system (PIN domain)	124	1	67	58	0.992
COG4237	COG0651	Hydrogenase-4 membrane subunit HyfE	Formate hydrogenlyase subunit 3/Multisubunit Na+/H+ antiporter, MnhD subunit	0	95	50	61	1
COG4653	COG3740	Predicted phage phi-C31 gp36 major capsid-like protein	Phage head maturation protease	12	3	11	4	0.8
COG4653	COG4626	Predicted phage phi-C31 gp36 major capsid-like protein	Phage terminase-like protein, large subunit, contains N-terminal HTH domain	6	13	10	12	0.6842105263157895
COG4695	COG4626	Phage portal protein BeeE	Phage terminase-like protein, large subunit, contains N-terminal HTH domain	4	17	6	18	0.8095238095238095
COG4695	COG4653	Phage portal protein BeeE	Predicted phage phi-C31 gp36 major capsid-like protein	13	12	9	19	0.52
COG5011	COG1032	Uncharacterized conserved protein, DUF2344 family	Radical SAM superfamily enzyme YgiQ, UPF0313 family	0	54	4	90	1

### Sheet: TPR=0.7
Supplementary Table S9. The COG pairs only detected by weighted methods in the Mycobacteriales dataset at varying true positive rate (TPR)
TPR=0.7
COG1	COG2	COG1_annot	COG2_annot	from/to only COG1 present	from/to only COG2 present	COG1 gain/loss	COG2 gain/loss	transition bias
COG0331	COG0304	Malonyl CoA-acyl carrier protein transacylase	3-oxoacyl-(acyl-carrier-protein) synthase	11	2	12	1	0.8461538461538461
COG0332	COG0304	3-oxoacyl-[acyl-carrier-protein] synthase III	3-oxoacyl-(acyl-carrier-protein) synthase	6	4	8	2	0.6
COG0378	COG0309	Hydrogenase/urease maturation factor HypB, Ni2+-binding GTPase	Carbamoyl dehydratase HypE (hydrogenase maturation factor)	159	7	57	112	0.9578313253012049
COG0610	COG0286	Type I site-specific restriction-modification system, R (restriction) subunit and related helicases ...	Type I restriction-modification system, DNA methylase subunit	1	22	18	7	0.9565217391304348
COG0683	COG0411	ABC-type branched-chain amino acid transport system, periplasmic component	ABC-type branched-chain amino acid transport system, ATPase component LivG	54	0	32	22	1
COG1165	COG0447	2-succinyl-5-enolpyruvyl-6-hydroxy-3-cyclohexene-1-carboxylate synthase	1,4-Dihydroxy-2-naphthoyl-CoA synthase	3	21	3	21	0.875
COG1169	COG0447	Isochorismate synthase EntC	1,4-Dihydroxy-2-naphthoyl-CoA synthase	28	23	33	18	0.5490196078431373
COG1563	COG0651	Uncharacterized MnhB-related membrane protein	Formate hydrogenlyase subunit 3/Multisubunit Na+/H+ antiporter, MnhD subunit	0	122	33	101	1
COG1690	COG1371	RNA-splicing ligase RtcB, repairs tRNA damage	Archease, activates RNA ligation by RtcB (tRNA splicing)	138	0	104	34	1
COG1762	COG1080	Phosphotransferase system mannitol/fructose-specific IIA domain (Ntr-type)	Phosphoenolpyruvate-protein kinase (PTS system EI component in bacteria)	0	127	70	79	1
COG1815	COG1352	Flagellar basal body rod protein FlgB	Methylase of chemotaxis methyl-accepting proteins	0	33	3	134	1
COG1830	COG1465	Fructose-bisphosphate aldolase class Ia, DhnA family	3-dehydroquinate synthase, class II	142	2	101	43	0.9861111111111112
COG1847	COG1837	Predicted RNA-binding protein Jag (SpoIIIJ-associated), conains KH and R3H domains	Predicted RNA-binding protein YlqC, contains KH domain, UPF0109 family	7	3	3	7	0.7
COG1920	COG1478	2-phospho-L-lactate guanylyltransferase, coenzyme F420 biosynthesis enzyme, CobY/MobA/RfbA family	F420-0:Gamma-glutamyl ligase (F420 biosynthesis)	4	10	10	4	0.7142857142857143
COG1943	COG0675	REP element-mobilizing transposase RayT	Transposase	1	75	44	55	0.9868421052631579
COG2115	COG1070	Xylose isomerase	Sugar (pentulose or hexulose) kinase	0	106	69	88	1
COG2148	COG1922	Sugar transferase involved in LPS biosynthesis (colanic, teichoic acid)	UDP-N-acetyl-D-mannosaminuronic acid transferase, WecB/TagA/CpsF family	176	1	78	99	0.9943502824858758
COG2161	COG2026	Antitoxin component YafN of the YafNO toxin-antitoxin module, PHD/YefM family	mRNA-degrading endonuclease RelE, toxin component of the RelBE toxin-antitoxin system	52	9	29	37	0.8524590163934426
COG2201	COG0835	Chemotaxis response regulator CheB, contains REC and protein-glutamate methylesterase domains	Chemotaxis signal transduction protein CheW	141	3	139	5	0.9791666666666666
COG2201	COG1886	Chemotaxis response regulator CheB, contains REC and protein-glutamate methylesterase domains	Flagellar motor switch/type III secretory pathway protein FliN	149	1	146	4	0.9933333333333333
COG2213	COG1080	Phosphotransferase system, mannitol-specific IIBC component	Phosphoenolpyruvate-protein kinase (PTS system EI component in bacteria)	4	100	68	63	0.9615384615384616
COG2371	COG0378	Urease accessory protein UreE	Hydrogenase/urease maturation factor HypB, Ni2+-binding GTPase	1	76	47	81	0.987013
COG2371	COG0829	Urease accessory protein UreE	Urease accessory protein UreH	1	77	39	105	0.9871794871794872
COG2837	COG2822	Periplasmic deferrochelatase/peroxidase EfeB	Iron uptake system EfeUOB, periplasmic (or lipoprotein) component EfeO/EfeM	144	5	34	116	0.9664429530201343
COG3347	COG1070	Rhamnose utilisation protein RhaD, predicted bifunctional aldolase and dehydrogenase	Sugar (pentulose or hexulose) kinase	2	171	115	80	0.9884393063583815
COG3397	COG3325	Predicted carbohydrate-binding protein, contains CBM5 and CBM33 domains	Chitinase, GH18 family	43	38	46	40	0.5308641975308642
COG3412	COG2376	Phosphotransferase subunit DhaM of the dihydroxyacetone kinase DhaKLM complex, contains PTS-EIIA, HPr, and PEP-utilizing domains	Dihydroxyacetone kinase	0	104	45	92	1
COG3433	COG1021	Acyl carrier protein/domain	EntE, 2,3-dihydroxybenzoate-AMP synthase component of non-ribosomal peptide synthetase	12	113	77	77	0.904
COG3482	COG1944	Uncharacterized conserved protein	Ribosomal protein S12 methylthiotransferase accessory factor YcaO	3	70	44	68	0.958904
COG3649	COG1203	CRISPR-Cas system type I effector complex subunit Cas7, RAMP superfamily	CRISPR-Cas type I system-associated endonuclease/helicase Cas3	2	69	11	77	0.971831
COG3842	COG1177	ABC-type Fe3+/spermidine/putrescine transport systems, ATPase component	ABC-type spermidine/putrescine transport system, permease component II	126	2	49	79	0.984375
COG4096	COG0286	Type I site-specific restriction endonuclease, part of a restriction-modification system	Type I restriction-modification system, DNA methylase subunit	0	31	22	19	1
COG4096	COG0732	Type I site-specific restriction endonuclease, part of a restriction-modification system	Restriction endonuclease S subunit	2	10	5	10	0.8333333333333334
COG4118	COG1487	Antitoxin component of toxin-antitoxin stability system, DNA-binding transcriptional repressor	Ribonuclease/mRNA interferase VapC, contains PIN domain	90	44	63	74	0.6716417910447762
COG4118	COG3744	Antitoxin component of toxin-antitoxin stability system, DNA-binding transcriptional repressor	PIN domain nuclease, a component of toxin-antitoxin system (PIN domain)	124	1	67	58	0.992
COG4132	COG1177	ABC-type uncharacterized transport system, permease component	ABC-type spermidine/putrescine transport system, permease component II	13	78	45	85	0.8571428571428571
COG4177	COG0683	ABC-type branched-chain amino acid transport system, permease component	ABC-type branched-chain amino acid transport system, periplasmic component	2	32	29	29	0.9411764705882353
COG4213	COG1129	ABC-type xylose transport system, periplasmic component	ABC-type sugar transport system, ATPase component	2	113	67	73	0.9826086956521739
COG4214	COG1129	ABC-type xylose transport system, permease component	ABC-type sugar transport system, ATPase component	0	109	63	73	1
COG4626	COG3747	Phage terminase-like protein, large subunit, contains N-terminal HTH domain	Phage terminase, small subunit	25	5	22	8	0.8333333333333334
COG4647	COG0145	Acetone carboxylase, gamma subunit	N-methylhydantoinase A/oxoprolinase/acetone carboxylase, beta subunit	1	112	21	118	0.9911504424778761
COG4653	COG4626	Predicted phage phi-C31 gp36 major capsid-like protein	Phage terminase-like protein, large subunit, contains N-terminal HTH domain	6	13	10	12	0.6842105263157895
COG4674	COG0410	ABC-type uncharacterized transport system, ATPase component	ABC-type branched-chain amino acid transport system, ATPase component LivF	0	111	100	22	1
COG4674	COG0559	ABC-type uncharacterized transport system, ATPase component	Branched-chain amino acid ABC-type transport system, permease component	0	120	98	29	1
COG4674	COG4177	ABC-type uncharacterized transport system, ATPase component	ABC-type branched-chain amino acid transport system, permease component	0	113	97	23	1
COG4691	COG1487	Plasmid stability protein StbC1, contains ribbon-helix-helix domain	Ribonuclease/mRNA interferase VapC, contains PIN domain	15	84	64	64	0.8484848484848485
COG4865	COG2185	Glutamate mutase epsilon subunit	Methylmalonyl-CoA mutase, C-terminal domain/subunit (cobalamin-binding)	1	83	60	80	0.9880952380952381
COG5011	COG1032	Uncharacterized conserved protein, DUF2344 family	Radical SAM superfamily enzyme YgiQ, UPF0313 family	0	54	4	90	1

### Sheet: TPR=0.6
Supplementary Table S9. The COG pairs only detected by weighted methods in the Mycobacteriales dataset at varying true positive rate (TPR)
TPR=0.6
COG1	COG2	COG1_annot	COG2_annot	from/to only COG1 present	from/to only COG2 present	COG1 gain/loss	COG2 gain/loss	transition bias
COG0331	COG0304	Malonyl CoA-acyl carrier protein transacylase	3-oxoacyl-(acyl-carrier-protein) synthase	11	2	12	1	0.8461538461538461
COG0332	COG0304	3-oxoacyl-[acyl-carrier-protein] synthase III	3-oxoacyl-(acyl-carrier-protein) synthase	6	4	8	2	0.6
COG0332	COG0331	3-oxoacyl-[acyl-carrier-protein] synthase III	Malonyl CoA-acyl carrier protein transacylase	7	14	8	13	0.6666666666666666
COG0378	COG0298	Hydrogenase/urease maturation factor HypB, Ni2+-binding GTPase	Hydrogenase maturation factor HybG, HypC/HupF family	151	8	59	102	0.949686
COG0378	COG0309	Hydrogenase/urease maturation factor HypB, Ni2+-binding GTPase	Carbamoyl dehydratase HypE (hydrogenase maturation factor)	159	7	57	112	0.9578313253012049
COG0409	COG0378	Hydrogenase maturation factor HypD	Hydrogenase/urease maturation factor HypB, Ni2+-binding GTPase	12	135	107	60	0.9183673469387755
COG0610	COG0286	Type I site-specific restriction-modification system, R (restriction) subunit and related helicases ...	Type I restriction-modification system, DNA methylase subunit	1	22	18	7	0.9565217391304348
COG0683	COG0411	ABC-type branched-chain amino acid transport system, periplasmic component	ABC-type branched-chain amino acid transport system, ATPase component LivG	54	0	32	22	1
COG1352	COG0835	Methylase of chemotaxis methyl-accepting proteins	Chemotaxis signal transduction protein CheW	144	3	138	9	0.9795918367346939
COG1563	COG0651	Uncharacterized MnhB-related membrane protein	Formate hydrogenlyase subunit 3/Multisubunit Na+/H+ antiporter, MnhD subunit	0	122	33	101	1
COG1690	COG1371	RNA-splicing ligase RtcB, repairs tRNA damage	Archease, activates RNA ligation by RtcB (tRNA splicing)	138	0	104	34	1
COG1762	COG1080	Phosphotransferase system mannitol/fructose-specific IIA domain (Ntr-type)	Phosphoenolpyruvate-protein kinase (PTS system EI component in bacteria)	0	127	70	79	1
COG1762	COG1105	Phosphotransferase system mannitol/fructose-specific IIA domain (Ntr-type)	1-phosphofructokinase or 6-phosphofructokinase II	1	108	58	78	0.9908256880733946
COG1815	COG1352	Flagellar basal body rod protein FlgB	Methylase of chemotaxis methyl-accepting proteins	0	33	3	134	1
COG1920	COG1060	2-phospho-L-lactate guanylyltransferase, coenzyme F420 biosynthesis enzyme, CobY/MobA/RfbA family	2-iminoacetate synthase ThiH/Menaquinone biosynthesis enzymes MqnC and MqnE	3	11	11	3	0.7857142857142857
COG1925	COG1762	HPr or related phosphotransfer protein	Phosphotransferase system mannitol/fructose-specific IIA domain (Ntr-type)	149	2	77	74	0.9867549668874173
COG2115	COG1070	Xylose isomerase	Sugar (pentulose or hexulose) kinase	0	106	69	88	1
COG2148	COG1922	Sugar transferase involved in LPS biosynthesis (colanic, teichoic acid)	UDP-N-acetyl-D-mannosaminuronic acid transferase, WecB/TagA/CpsF family	176	1	78	99	0.9943502824858758
COG2161	COG2026	Antitoxin component YafN of the YafNO toxin-antitoxin module, PHD/YefM family	mRNA-degrading endonuclease RelE, toxin component of the RelBE toxin-antitoxin system	52	9	29	37	0.8524590163934426
COG2213	COG1080	Phosphotransferase system, mannitol-specific IIBC component	Phosphoenolpyruvate-protein kinase (PTS system EI component in bacteria)	4	100	68	63	0.9615384615384616
COG3347	COG1070	Rhamnose utilisation protein RhaD, predicted bifunctional aldolase and dehydrogenase	Sugar (pentulose or hexulose) kinase	2	171	115	80	0.9884393063583815
COG3397	COG3325	Predicted carbohydrate-binding protein, contains CBM5 and CBM33 domains	Chitinase, GH18 family	43	38	46	40	0.5308641975308642
COG3433	COG1021	Acyl carrier protein/domain	EntE, 2,3-dihydroxybenzoate-AMP synthase component of non-ribosomal peptide synthetase	12	113	77	77	0.904
COG3649	COG1203	CRISPR-Cas system type I effector complex subunit Cas7, RAMP superfamily	CRISPR-Cas type I system-associated endonuclease/helicase Cas3	2	69	11	77	0.971831
COG3842	COG1176	ABC-type Fe3+/spermidine/putrescine transport systems, ATPase component	ABC-type spermidine/putrescine transport system, permease component I	142	2	57	87	0.9861111111111112
COG3842	COG1177	ABC-type Fe3+/spermidine/putrescine transport systems, ATPase component	ABC-type spermidine/putrescine transport system, permease component II	126	2	49	79	0.984375
COG4096	COG0286	Type I site-specific restriction endonuclease, part of a restriction-modification system	Type I restriction-modification system, DNA methylase subunit	0	31	22	19	1
COG4096	COG0732	Type I site-specific restriction endonuclease, part of a restriction-modification system	Restriction endonuclease S subunit	2	10	5	10	0.8333333333333334
COG4118	COG3744	Antitoxin component of toxin-antitoxin stability system, DNA-binding transcriptional repressor	PIN domain nuclease, a component of toxin-antitoxin system (PIN domain)	124	1	67	58	0.992
COG4132	COG1177	ABC-type uncharacterized transport system, permease component	ABC-type spermidine/putrescine transport system, permease component II	13	78	45	85	0.8571428571428571
COG4213	COG1129	ABC-type xylose transport system, periplasmic component	ABC-type sugar transport system, ATPase component	2	113	67	73	0.9826086956521739
COG4214	COG1129	ABC-type xylose transport system, permease component	ABC-type sugar transport system, ATPase component	0	109	63	73	1
COG4268	COG3183	5-methylcytosine-specific restriction endonuclease McrBC, regulatory subunit McrC	Predicted restriction endonuclease, HNH family	114	85	113	90	0.5728643216080402
COG4392	COG1296	Branched-chain amino acid transport protein	Predicted branched-chain amino acid permease (azaleucine resistance)	3	98	68	58	0.9702970297029703
COG4626	COG3747	Phage terminase-like protein, large subunit, contains N-terminal HTH domain	Phage terminase, small subunit	25	5	22	8	0.8333333333333334
COG4647	COG0145	Acetone carboxylase, gamma subunit	N-methylhydantoinase A/oxoprolinase/acetone carboxylase, beta subunit	1	112	21	118	0.9911504424778761
COG4653	COG4626	Predicted phage phi-C31 gp36 major capsid-like protein	Phage terminase-like protein, large subunit, contains N-terminal HTH domain	6	13	10	12	0.6842105263157895
COG4674	COG0410	ABC-type uncharacterized transport system, ATPase component	ABC-type branched-chain amino acid transport system, ATPase component LivF	0	111	100	22	1
COG4674	COG0559	ABC-type uncharacterized transport system, ATPase component	Branched-chain amino acid ABC-type transport system, permease component	0	120	98	29	1
COG4691	COG1487	Plasmid stability protein StbC1, contains ribbon-helix-helix domain	Ribonuclease/mRNA interferase VapC, contains PIN domain	15	84	64	64	0.8484848484848485
COG4693	COG1021	Oxidoreductase (NAD-binding), involved in siderophore biosynthesis	EntE, 2,3-dihydroxybenzoate-AMP synthase component of non-ribosomal peptide synthetase	0	92	33	115	1
COG4779	COG4592	ABC-type enterobactin transport system, permease component	ABC-type Fe2+-enterobactin transport system, periplasmic component	139	0	69	70	1
COG4865	COG2185	Glutamate mutase epsilon subunit	Methylmalonyl-CoA mutase, C-terminal domain/subunit (cobalamin-binding)	1	83	60	80	0.9880952380952381
COG5011	COG1032	Uncharacterized conserved protein, DUF2344 family	Radical SAM superfamily enzyme YgiQ, UPF0313 family	0	54	4	90	1
COG5941	COG1203	CRISPR-Cas system type I-C effector complex large subunit Cas8c	CRISPR-Cas type I system-associated endonuclease/helicase Cas3	4	65	13	73	0.9420289855072463

### Sheet: TPR=0.5
Supplementary Table S9. The COG pairs only detected by weighted methods in the Mycobacteriales dataset at varying true positive rate (TPR)
TPR=0.5
COG1	COG2	COG1_annot	COG2_annot	from/to only COG1 present	from/to only COG2 present	COG1 gain/loss	COG2 gain/loss	transition bias
COG0331	COG0304	Malonyl CoA-acyl carrier protein transacylase	3-oxoacyl-(acyl-carrier-protein) synthase	11	2	12	1	0.8461538461538461
COG0332	COG0304	3-oxoacyl-[acyl-carrier-protein] synthase III	3-oxoacyl-(acyl-carrier-protein) synthase	6	4	8	2	0.6
COG0332	COG0331	3-oxoacyl-[acyl-carrier-protein] synthase III	Malonyl CoA-acyl carrier protein transacylase	7	14	8	13	0.6666666666666666
COG0378	COG0068	Hydrogenase/urease maturation factor HypB, Ni2+-binding GTPase	Hydrogenase maturation factor HypF (carbamoyltransferase)	147	10	57	100	0.9363057324840764
COG0378	COG0298	Hydrogenase/urease maturation factor HypB, Ni2+-binding GTPase	Hydrogenase maturation factor HybG, HypC/HupF family	151	8	59	102	0.949686
COG0378	COG0309	Hydrogenase/urease maturation factor HypB, Ni2+-binding GTPase	Carbamoyl dehydratase HypE (hydrogenase maturation factor)	159	7	57	112	0.9578313253012049
COG0409	COG0378	Hydrogenase maturation factor HypD	Hydrogenase/urease maturation factor HypB, Ni2+-binding GTPase	12	135	107	60	0.9183673469387755
COG0610	COG0286	Type I site-specific restriction-modification system, R (restriction) subunit and related helicases ...	Type I restriction-modification system, DNA methylase subunit	1	22	18	7	0.9565217391304348
COG1330	COG0507	Scaffold subunit RecC of the DNA repair enzyme RecBCD (exonuclease V)	ATPase/5窶-3窶 helicase helicase subunit RecD of the DNA repair enzyme RecBCD (exonuclease V)	0	124	21	117	1
COG1536	COG1352	Flagellar motor switch protein FliG	Methylase of chemotaxis methyl-accepting proteins	2	32	8	131	0.9411764705882353
COG1563	COG0651	Uncharacterized MnhB-related membrane protein	Formate hydrogenlyase subunit 3/Multisubunit Na+/H+ antiporter, MnhD subunit	0	122	33	101	1
COG1690	COG1371	RNA-splicing ligase RtcB, repairs tRNA damage	Archease, activates RNA ligation by RtcB (tRNA splicing)	138	0	104	34	1
COG1762	COG1080	Phosphotransferase system mannitol/fructose-specific IIA domain (Ntr-type)	Phosphoenolpyruvate-protein kinase (PTS system EI component in bacteria)	0	127	70	79	1
COG1762	COG1105	Phosphotransferase system mannitol/fructose-specific IIA domain (Ntr-type)	1-phosphofructokinase or 6-phosphofructokinase II	1	108	58	78	0.9908256880733946
COG1920	COG1060	2-phospho-L-lactate guanylyltransferase, coenzyme F420 biosynthesis enzyme, CobY/MobA/RfbA family	2-iminoacetate synthase ThiH/Menaquinone biosynthesis enzymes MqnC and MqnE	3	11	11	3	0.7857142857142857
COG1925	COG1762	HPr or related phosphotransfer protein	Phosphotransferase system mannitol/fructose-specific IIA domain (Ntr-type)	149	2	77	74	0.9867549668874173
COG2115	COG1070	Xylose isomerase	Sugar (pentulose or hexulose) kinase	0	106	69	88	1
COG2148	COG1922	Sugar transferase involved in LPS biosynthesis (colanic, teichoic acid)	UDP-N-acetyl-D-mannosaminuronic acid transferase, WecB/TagA/CpsF family	176	1	78	99	0.9943502824858758
COG2190	COG1080	Phosphotransferase system IIA component	Phosphoenolpyruvate-protein kinase (PTS system EI component in bacteria)	9	113	53	90	0.9262295081967213
COG2190	COG1925	Phosphotransferase system IIA component	HPr or related phosphotransfer protein	11	95	48	77	0.8962264150943396
COG2882	COG1298	Flagellar biosynthesis chaperone FliJ	Flagellar biosynthesis protein FlhA	7	92	24	80	0.9292929292929293
COG3347	COG1070	Rhamnose utilisation protein RhaD, predicted bifunctional aldolase and dehydrogenase	Sugar (pentulose or hexulose) kinase	2	171	115	80	0.9884393063583815
COG3397	COG3325	Predicted carbohydrate-binding protein, contains CBM5 and CBM33 domains	Chitinase, GH18 family	43	38	46	40	0.5308641975308642
COG3412	COG1080	Phosphotransferase subunit DhaM of the dihydroxyacetone kinase DhaKLM complex, contains PTS-EIIA, HPr, and PEP-utilizing domains	Phosphoenolpyruvate-protein kinase (PTS system EI component in bacteria)	1	116	60	79	0.9914529914529915
COG3433	COG1021	Acyl carrier protein/domain	EntE, 2,3-dihydroxybenzoate-AMP synthase component of non-ribosomal peptide synthetase	12	113	77	77	0.904
COG3497	COG1652	Phage tail sheath protein FI	Cytoplasmic potassium-binding protein Kbp/XkdP/YgaU, contains LysM domain	8	127	94	63	0.9407407407407408
COG3628	COG1652	Phage baseplate assembly protein W	Cytoplasmic potassium-binding protein Kbp/XkdP/YgaU, contains LysM domain	6	125	89	71	0.9541984732824428
COG3629	COG2909	DNA-binding transcriptional regulator DnrI/AfsR/EmbR, SARP family, contains BTAD domain	ATP-, maltotriose- and DNA-dependent transcriptional regulator MalT	183	3	65	121	0.9838709677419355
COG3842	COG1176	ABC-type Fe3+/spermidine/putrescine transport systems, ATPase component	ABC-type spermidine/putrescine transport system, permease component I	142	2	57	87	0.9861111111111112
COG3842	COG1177	ABC-type Fe3+/spermidine/putrescine transport systems, ATPase component	ABC-type spermidine/putrescine transport system, permease component II	126	2	49	79	0.984375
COG4096	COG0286	Type I site-specific restriction endonuclease, part of a restriction-modification system	Type I restriction-modification system, DNA methylase subunit	0	31	22	19	1
COG4096	COG0732	Type I site-specific restriction endonuclease, part of a restriction-modification system	Restriction endonuclease S subunit	2	10	5	10	0.8333333333333334
COG4118	COG3744	Antitoxin component of toxin-antitoxin stability system, DNA-binding transcriptional repressor	PIN domain nuclease, a component of toxin-antitoxin system (PIN domain)	124	1	67	58	0.992
COG4213	COG1129	ABC-type xylose transport system, periplasmic component	ABC-type sugar transport system, ATPase component	2	113	67	73	0.9826086956521739
COG4214	COG1129	ABC-type xylose transport system, permease component	ABC-type sugar transport system, ATPase component	0	109	63	73	1
COG4268	COG3183	5-methylcytosine-specific restriction endonuclease McrBC, regulatory subunit McrC	Predicted restriction endonuclease, HNH family	114	85	113	90	0.5728643216080402
COG4392	COG1296	Branched-chain amino acid transport protein	Predicted branched-chain amino acid permease (azaleucine resistance)	3	98	68	58	0.9702970297029703
COG4625	COG3210	Uncharacterized conserved protein, contains a C-terminal beta-barrel porin domain	Large exoprotein involved in heme utilization or adhesion	13	112	90	74	0.896
COG4626	COG3747	Phage terminase-like protein, large subunit, contains N-terminal HTH domain	Phage terminase, small subunit	25	5	22	8	0.8333333333333334
COG4647	COG0145	Acetone carboxylase, gamma subunit	N-methylhydantoinase A/oxoprolinase/acetone carboxylase, beta subunit	1	112	21	118	0.9911504424778761
COG4653	COG4626	Predicted phage phi-C31 gp36 major capsid-like protein	Phage terminase-like protein, large subunit, contains N-terminal HTH domain	6	13	10	12	0.6842105263157895
COG4665	COG1593	TRAP-type mannitol/chloroaromatic compound transport system, small permease component	TRAP-type C4-dicarboxylate transport system, large permease component	1	58	10	80	0.9830508474576272
COG4674	COG0410	ABC-type uncharacterized transport system, ATPase component	ABC-type branched-chain amino acid transport system, ATPase component LivF	0	111	100	22	1
COG4674	COG0559	ABC-type uncharacterized transport system, ATPase component	Branched-chain amino acid ABC-type transport system, permease component	0	120	98	29	1
COG4674	COG0683	ABC-type uncharacterized transport system, ATPase component	ABC-type branched-chain amino acid transport system, periplasmic component	0	117	103	32	1
COG4691	COG1487	Plasmid stability protein StbC1, contains ribbon-helix-helix domain	Ribonuclease/mRNA interferase VapC, contains PIN domain	15	84	64	64	0.8484848484848485
COG4693	COG1021	Oxidoreductase (NAD-binding), involved in siderophore biosynthesis	EntE, 2,3-dihydroxybenzoate-AMP synthase component of non-ribosomal peptide synthetase	0	92	33	115	1
COG4779	COG4592	ABC-type enterobactin transport system, permease component	ABC-type Fe2+-enterobactin transport system, periplasmic component	139	0	69	70	1
COG5340	COG2253	Abortive phage infection protein AbiEi, antitoxin conponent of an AbiEi-AbiEii TA system	Predicted nucleotidyltransferase component of viral defense system	106	29	76	80	0.7851851851851852
COG5941	COG1203	CRISPR-Cas system type I-C effector complex large subunit Cas8c	CRISPR-Cas type I system-associated endonuclease/helicase Cas3	4	65	13	73	0.9420289855072463
